# Mistranslating tRNA variants impact the proteome and phosphoproteome of *Saccharomyces cerevisiae*

**DOI:** 10.1101/2025.09.15.676438

**Authors:** Matthew D. Berg, Alexis T. Chang, Ricard A. Rodriguez-Mias, Judit Villén

## Abstract

Transfer RNAs (tRNAs) ensure accurate decoding of the genetic code. However, mutations in tRNAs can lead to mis-incorporation of an amino acid that differs from the genetic message in a process known as mistranslation. As mistranslating tRNAs modify how the genetic message is decoded, they have potential as therapeutic tools for diseases caused by nonsense and missense mutations. Despite this, they also produce proteome-wide mis-made proteins which can disrupt proteostasis. To better understand the impact of mistranslating tRNA variants, we profile the proteome and phosphoproteome of yeast expressing three different mistranslating tRNAs. While the overall impacts were similar, the extent of growth defects and proteome changes varied with the substitution type. Although the global impacts were modest, mistranslation influenced key cellular processes, including proteostasis, cell cycle and translation. These findings highlight the need to consider cellular consequences when developing mistranslating tRNAs for therapeutic applications.
