## Supplemental File 3 for "Mistranslating tRNA variants impact the proteome and phosphoproteome of *Saccharomyces cerevisiae*"

Run	Digestion Enzyme	Sample Type	Measurement Type	Strain	Replicate
e13515	LysC	Whole Proteome	DDA	Ctrl	1
e13516	LysC	Whole Proteome	DDA	ProSer	1
e13517	LysC	Whole Proteome	DDA	ArgSer	1
e13518	LysC	Whole Proteome	DDA	ProAla	1
e13520	LysC	Whole Proteome	DDA	ArgSer	2
e13521	LysC	Whole Proteome	DDA	ProSer	2
e13522	LysC	Whole Proteome	DDA	ProAla	2
e13523	LysC	Whole Proteome	DDA	Ctrl	2
e13525	LysC	Whole Proteome	DDA	ProSer	3
e13526	LysC	Whole Proteome	DDA	ProAla	3
e13527	LysC	Whole Proteome	DDA	ArgSer	3
e13528	LysC	Whole Proteome	DDA	Ctrl	3
e13530	LysC	Whole Proteome	DDA	Ctrl	4
e13531	LysC	Whole Proteome	DDA	ProAla	4
e13532	LysC	Whole Proteome	DDA	ArgSer	4
e13533	LysC	Whole Proteome	DDA	ProSer	4
e13535	LysC	Whole Proteome	DDA	ProAla	5
e13536	LysC	Whole Proteome	DDA	Ctrl	5
e13537	LysC	Whole Proteome	DDA	ProSer	5
e13538	LysC	Whole Proteome	DDA	ArgSer	5
e13540	LysC	Whole Proteome	DDA	ProSer	6
e13541	LysC	Whole Proteome	DDA	ArgSer	6
e13542	LysC	Whole Proteome	DDA	Ctrl	6
e13543	LysC	Whole Proteome	DDA	ProAla	6
e14486	Trypsin/LysC	Phosphoproteome	DIA	Ctrl	1
e14487	Trypsin/LysC	Phosphoproteome	DIA	ProSer	1
e14488	Trypsin/LysC	Phosphoproteome	DIA	ArgSer	1
e14489	Trypsin/LysC	Phosphoproteome	DIA	ProAla	1
e14491	Trypsin/LysC	Phosphoproteome	DIA	ArgSer	2
e14492	Trypsin/LysC	Phosphoproteome	DIA	ProSer	2
e14493	Trypsin/LysC	Phosphoproteome	DIA	ProAla	2
e14494	Trypsin/LysC	Phosphoproteome	DIA	Ctrl	2
e14496	Trypsin/LysC	Phosphoproteome	DIA	ProSer	3
e14497	Trypsin/LysC	Phosphoproteome	DIA	Ctrl	3
e14498	Trypsin/LysC	Phosphoproteome	DIA	ArgSer	3
e14499	Trypsin/LysC	Phosphoproteome	DIA	ProAla	3
e14501	Trypsin/LysC	Phosphoproteome	DIA	Ctrl	4
e14502	Trypsin/LysC	Phosphoproteome	DIA	ProAla	4
e14503	Trypsin/LysC	Phosphoproteome	DIA	ArgSer	4
e14504	Trypsin/LysC	Phosphoproteome	DIA	ProSer	4
e14506	Trypsin/LysC	Phosphoproteome	DIA	ProAla	5
e14507	Trypsin/LysC	Phosphoproteome	DIA	Ctrl	5
e14508	Trypsin/LysC	Phosphoproteome	DIA	ProSer	5
e14509	Trypsin/LysC	Phosphoproteome	DIA	ArgSer	5
e14511	Trypsin/LysC	Phosphoproteome	DIA	ProSer	6
e14512	Trypsin/LysC	Phosphoproteome	DIA	ArgSer	6
e14513	Trypsin/LysC	Phosphoproteome	DIA	Ctrl	6
e14514	Trypsin/LysC	Phosphoproteome	DIA	ProAla	6
e14516	Trypsin/LysC	Phosphoproteome	DDA	Ctrl	1
e14517	Trypsin/LysC	Phosphoproteome	DDA	ProSer	1
e14518	Trypsin/LysC	Phosphoproteome	DDA	ArgSer	1
e14519	Trypsin/LysC	Phosphoproteome	DDA	ProAla	1
e14521	Trypsin/LysC	Phosphoproteome	DDA	ArgSer	2
e14522	Trypsin/LysC	Phosphoproteome	DDA	ProSer	2
e14523	Trypsin/LysC	Phosphoproteome	DDA	ProAla	2
e14524	Trypsin/LysC	Phosphoproteome	DDA	Ctrl	2
e14526	Trypsin/LysC	Phosphoproteome	DDA	ProSer	3
e14527	Trypsin/LysC	Phosphoproteome	DDA	Ctrl	3
e14528	Trypsin/LysC	Phosphoproteome	DDA	ArgSer	3
e14529	Trypsin/LysC	Phosphoproteome	DDA	ProAla	3
e14552	Trypsin/LysC	Phosphoproteome	DDA	Ctrl	4
e14553	Trypsin/LysC	Phosphoproteome	DDA	ProAla	4
e14554	Trypsin/LysC	Phosphoproteome	DDA	ArgSer	4
e14555	Trypsin/LysC	Phosphoproteome	DDA	ProSer	4
e14557	Trypsin/LysC	Phosphoproteome	DDA	ProAla	5
e14558	Trypsin/LysC	Phosphoproteome	DDA	Ctrl	5
e14559	Trypsin/LysC	Phosphoproteome	DDA	ProSer	5
e14560	Trypsin/LysC	Phosphoproteome	DDA	ArgSer	5
e14562	Trypsin/LysC	Phosphoproteome	DDA	ProSer	6
e14563	Trypsin/LysC	Phosphoproteome	DDA	ArgSer	6
e14564	Trypsin/LysC	Phosphoproteome	DDA	Ctrl	6
e14565	Trypsin/LysC	Phosphoproteome	DDA	ProAla	6
e14627	Trypsin/LysC	Whole Proteome	DIA	Ctrl	1
e14628	Trypsin/LysC	Whole Proteome	DIA	ProSer	1
e14629	Trypsin/LysC	Whole Proteome	DIA	ArgSer	1
e14630	Trypsin/LysC	Whole Proteome	DIA	ProAla	1
e14632	Trypsin/LysC	Whole Proteome	DIA	ArgSer	2
e14633	Trypsin/LysC	Whole Proteome	DIA	ProSer	2
e14634	Trypsin/LysC	Whole Proteome	DIA	ProAla	2
e14635	Trypsin/LysC	Whole Proteome	DIA	Ctrl	2
e14637	Trypsin/LysC	Whole Proteome	DIA	ProSer	3
e14638	Trypsin/LysC	Whole Proteome	DIA	Ctrl	3
e14639	Trypsin/LysC	Whole Proteome	DIA	ArgSer	3
e14640	Trypsin/LysC	Whole Proteome	DIA	ProAla	3
e14642	Trypsin/LysC	Whole Proteome	DIA	Ctrl	4
e14643	Trypsin/LysC	Whole Proteome	DIA	ProAla	4
e14644	Trypsin/LysC	Whole Proteome	DIA	ArgSer	4
e14645	Trypsin/LysC	Whole Proteome	DIA	ProSer	4
e14647	Trypsin/LysC	Whole Proteome	DIA	ProAla	5
e14648	Trypsin/LysC	Whole Proteome	DIA	Ctrl	5
e14649	Trypsin/LysC	Whole Proteome	DIA	ProSer	5
e14650	Trypsin/LysC	Whole Proteome	DIA	ArgSer	5
e14652	Trypsin/LysC	Whole Proteome	DIA	ProSer	6
e14653	Trypsin/LysC	Whole Proteome	DIA	ArgSer	6
e14654	Trypsin/LysC	Whole Proteome	DIA	Ctrl	6
e14655	Trypsin/LysC	Whole Proteome	DIA	ProAla	6
e14657	Trypsin/LysC	Whole Proteome	GPF-DIA	Pool	NA
e14658	Trypsin/LysC	Whole Proteome	GPF-DIA	Pool	NA
e14659	Trypsin/LysC	Whole Proteome	GPF-DIA	Pool	NA
e14660	Trypsin/LysC	Whole Proteome	GPF-DIA	Pool	NA
e14661	Trypsin/LysC	Whole Proteome	GPF-DIA	Pool	NA
e14662	Trypsin/LysC	Whole Proteome	GPF-DIA	Pool	NA
e14663	Trypsin/LysC	Whole Proteome	GPF-DIA	Pool	NA
e14664	Trypsin/LysC	Whole Proteome	GPF-DIA	Pool	NA
e14668	Trypsin/LysC	Whole Proteome	DDA	Ctrl	1
e14669	Trypsin/LysC	Whole Proteome	DDA	ProSer	1
e14670	Trypsin/LysC	Whole Proteome	DDA	ArgSer	1
e14671	Trypsin/LysC	Whole Proteome	DDA	ProAla	1
e14673	Trypsin/LysC	Whole Proteome	DDA	ArgSer	2
e14674	Trypsin/LysC	Whole Proteome	DDA	ProSer	2
e14675	Trypsin/LysC	Whole Proteome	DDA	ProAla	2
e14676	Trypsin/LysC	Whole Proteome	DDA	Ctrl	2
e14678	Trypsin/LysC	Whole Proteome	DDA	ProSer	3
e14679	Trypsin/LysC	Whole Proteome	DDA	Ctrl	3
e14680	Trypsin/LysC	Whole Proteome	DDA	ArgSer	3
e14681	Trypsin/LysC	Whole Proteome	DDA	ProAla	3
e14683	Trypsin/LysC	Whole Proteome	DDA	Ctrl	4
e14684	Trypsin/LysC	Whole Proteome	DDA	ProAla	4
e14685	Trypsin/LysC	Whole Proteome	DDA	ArgSer	4
e14686	Trypsin/LysC	Whole Proteome	DDA	ProSer	4
e14688	Trypsin/LysC	Whole Proteome	DDA	ProAla	5
e14689	Trypsin/LysC	Whole Proteome	DDA	Ctrl	5
e14690	Trypsin/LysC	Whole Proteome	DDA	ProSer	5
e14691	Trypsin/LysC	Whole Proteome	DDA	ArgSer	5
e14693	Trypsin/LysC	Whole Proteome	DDA	ProSer	6
e14694	Trypsin/LysC	Whole Proteome	DDA	ArgSer	6
e14695	Trypsin/LysC	Whole Proteome	DDA	Ctrl	6
e14696	Trypsin/LysC	Whole Proteome	DDA	ProAla	6
